# Pharmacologic IRE1/XBP1s Activation Promotes Systemic Adaptive Remodeling in Obesity

**DOI:** 10.1101/2020.12.03.408716

**Authors:** Aparajita Madhavan, Bernard P. Kok, Julia M.D. Grandjean, Verena Albert, Ara Sukiasyan, Bibiana Rius, Evan T. Powers, Andrea Galmozzi, Enrique Saez, R. Luke Wiseman

## Abstract

In obesity, overexpression of the IRE1-regulated transcription factor XBP1s protects against metabolic dysfunction by stimulating adaptive remodeling of multiple tissues, most notably the liver.^1–5^ This observation suggests that pharmacologically increasing IRE1/XBP1s signaling might be an attractive approach to mitigate pathologies in obesity and its associated complications.^6–8^ Here, we tested this notion by treating diet-induced obese (DIO) mice with the pharmacologic IRE1/XBP1s activator IXA4.^9^ We show that IXA4 treatment selectively activated protective IRE1/XBP1s signaling in livers of DIO mice without inducing obesity-linked pathologies associated with IRE1 hyperactivity, such as liver inflammation and fibrosis.^10,11^ Chronic IXA4 treatment improved systemic glucose metabolism and feeding-induced insulin action in the liver of DIO mice. These improvements were linked to IRE1/XBP1s-induced remodeling of the liver transcriptome, which dampened glucose production and reduced hepatic steatosis. Further, we show that IXA4 treatment enhanced pancreatic β cell function and insulin homeostasis, indicating that systemic activation of IRE1/XBP1s signaling engendered multi-tissue benefits that integrated to mitigate systemic metabolic dysfunction in DIO mice. Our findings show that selective pharmacological activation of protective IRE1/XBP1s signaling reprograms multiple metabolic tissues, such as liver and pancreas, and represents a potential strategy to correct metabolic alterations in obesity.
