## Supplementary material for "Pharmacologic IRE1/XBP1s Activation Promotes Systemic Adaptive Remodeling in Obesity": Table S2

### Sheet: Sheet1
Table S2. Genesets of UPR target genes primarily regulated downstream of the ATF6, IRE1/XBP1s, or PERK signaling arms used to prepare Fig. 1e. Genesets were defined as in Grandjean et al (2019) ACS Chem Biol. The average log2 fold change IXA4/vehicle for each gene (measured by RNAseq; Table S1; n = 4) in livers from DIO mice are shown.
ATF6 Target Genes			IRE1/XBP1s Target Genes			PERK Target Genes
STARD4	0.135199		PDIA5	1.15884		SLC1A4	0.109892
MIS12	0.953612		EDEM2	0.894067		ASNS	-0.453754
UGDH	-0.28187		FICD	1.49325		TRIB3	-0.61862
HSD17B7	-0.346153		Sec23B	1.70064		cbx4	0.0958614
SELK	0.67797		HSPA13	1.95527		mthfr	0.019046
SLC39A14	0.78678		SRP19	0.73999		ATF3	1.06489
PLEKHA6	-0.133314		OSTC	1.31663		GADD45A	2.12184
TMEM50B	0.522467		UFM1	0.363178		CARS	0.0125265
DNAJB11	1.27926		DERL2	0.414742		lmo4	0.126476
MANF	2.29987		SRPRB	1.34199		DDIT4	-0.565385
HYOU1	2.18367		STT3A	1.1326		YARS	0.204088
SEL1L	0.666821		Sec61A1	1.3145		PPP1R15A	-0.153022
PDIA6	1.15253		DNAJC10	0.175703		abcf2	-0.0496553
PDIA4	1.50858		DNAJB9	2.25368		pon2	-0.211236
HERPUD1	0.318071		SSR1	1.10305		WARS	0.479952
CALR	0.984116		LMAN1	0.844508		CEBPB	0.242088
HSPA5	1.78997		MBNL2	0.764951		DDIT3	0.642424
			SSR3	0.96736		SARS	0.113726
						ATF4	0.370987
						ATF6	0.874501
