## Supplementary material for "Pharmacologic IRE1/XBP1s Activation Promotes Systemic Adaptive Remodeling in Obesity": Table S3

### Sheet: Upregulated in IXA4-treated liv
Table S3. Gene ontology analysis of differentially expressed transcripts (RNA-seq) from liver of DIO mice treated with IXA4 compared to vehicle-treated mice.
Analysis Type:	PANTHER Overrepresentation Test (Released 20200728)
Annotation Version and Release Date:	GO Ontology database DOI: 10.5281/zenodo.3954044 Released 2020-07-16
Analyzed List:	upload_1 (Mus musculus)
Reference List:	Mus musculus (all genes in database)
Test Type:	FISHER
Correction:	FDR
GO biological process complete	Mus musculus - REFLIST (22265)	upload_1 (320)	upload_1 (expected)	upload_1 (over/under)	upload_1 (fold Enrichment)	upload_1 (raw P-value)	upload_1 (FDR)
response to stress (GO:0006950)	3210	100	46.14	+	2.17	3.03e-14	4.78e-10
Golgi vesicle transport (GO:0048193)	253	24	3.64	+	6.6	1.73e-12	6.83e-09
response to chemical (GO:0042221)	3418	100	49.12	+	2.04	1.59e-12	8.38e-09
response to topologically incorrect protein (GO:0035966)	127	18	1.83	+	9.86	2.7e-12	8.54e-09
response to unfolded protein (GO:0006986)	103	17	1.48	+	11.48	1.24e-12	9.83e-09
endoplasmic reticulum to Golgi vesicle-mediated transport (GO:0006888)	105	16	1.51	+	10.6	1.7e-11	4.47e-08
response to endoplasmic reticulum stress (GO:0034976)	212	21	3.05	+	6.89	2.09e-11	4.71e-08
response to organic substance (GO:0010033)	2512	78	36.1	+	2.16	7.19e-11	1.26e-07
cellular process (GO:0009987)	15103	269	217.07	+	1.24	6.56e-11	1.3e-07
protein transport (GO:0015031)	1221	47	17.55	+	2.68	1.5e-09	2.36e-06
cellular response to stress (GO:0033554)	1444	52	20.75	+	2.51	1.91e-09	2.74e-06
cellular response to chemical stimulus (GO:0070887)	2363	71	33.96	+	2.09	2.89e-09	3.8e-06
peptide transport (GO:0015833)	1252	47	17.99	+	2.61	3.23e-09	3.92e-06
establishment of protein localization (GO:0045184)	1303	48	18.73	+	2.56	6.16e-09	6.96e-06
amide transport (GO:0042886)	1278	47	18.37	+	2.56	9.46e-09	9.96e-06
protein targeting to ER (GO:0045047)	36	9	0.52	+	17.39	1.16e-08	1.15e-05
establishment of protein localization to endoplasmic reticulum (GO:0072599)	40	9	0.57	+	15.66	2.57e-08	2.39e-05
sensory perception of chemical stimulus (GO:0007606)	1223	0	17.58	-	< 0.01	2.9e-08	2.55e-05
SRP-dependent cotranslational protein targeting to membrane (GO:0006614)	18	7	0.26	+	27.06	4.15e-08	3.45e-05
cotranslational protein targeting to membrane (GO:0006613)	19	7	0.27	+	25.63	5.6e-08	4.43e-05
protein localization to endoplasmic reticulum (GO:0070972)	64	10	0.92	+	10.87	9.13e-08	6.87e-05
response to cytokine (GO:0034097)	760	32	10.92	+	2.93	1.15e-07	8.26e-05
protein localization (GO:0008104)	1953	58	28.07	+	2.07	1.65e-07	0.000104
collagen fibril organization (GO:0030199)	51	9	0.73	+	12.28	1.61e-07	0.000106
sensory perception of smell (GO:0007608)	1123	0	16.14	-	< 0.01	1.56e-07	0.000107
nitrogen compound transport (GO:0071705)	1532	49	22.02	+	2.23	2.09e-07	0.000127
intracellular transport (GO:0046907)	1168	41	16.79	+	2.44	2.3e-07	0.000135
intracellular protein transport (GO:0006886)	749	31	10.76	+	2.88	2.63e-07	0.000148
protein N-linked glycosylation (GO:0006487)	57	9	0.82	+	10.99	3.75e-07	0.000204
retrograde vesicle-mediated transport, Golgi to endoplasmic reticulum (GO:0006890)	41	8	0.59	+	13.58	4.05e-07	0.000213
cellular response to organic substance (GO:0071310)	1804	54	25.93	+	2.08	5.11e-07	0.000261
macromolecule localization (GO:0033036)	2272	63	32.65	+	1.93	6.29e-07	0.000311
establishment of localization in cell (GO:0051649)	1507	47	21.66	+	2.17	9.62e-07	0.000461
Golgi vesicle budding (GO:0048194)	32	7	0.46	+	15.22	1.12e-06	0.00052
cellular localization (GO:0051641)	2152	59	30.93	+	1.91	1.66e-06	0.000751
cellular response to unfolded protein (GO:0034620)	72	9	1.03	+	8.7	2.19e-06	0.000936
organic substance transport (GO:0071702)	1854	53	26.65	+	1.99	2.15e-06	0.000944
cellular response to topologically incorrect protein (GO:0035967)	94	10	1.35	+	7.4	2.28e-06	0.000948
cellular protein localization (GO:0034613)	1427	44	20.51	+	2.15	3.01e-06	0.00122
extracellular structure organization (GO:0043062)	268	16	3.85	+	4.15	3.31e-06	0.00125
extracellular matrix organization (GO:0030198)	267	16	3.84	+	4.17	3.17e-06	0.00125
cellular macromolecule localization (GO:0070727)	1435	44	20.62	+	2.13	3.26e-06	0.00126
vesicle-mediated transport (GO:0016192)	1307	41	18.78	+	2.18	3.93e-06	0.00144
endomembrane system organization (GO:0010256)	381	19	5.48	+	3.47	4.96e-06	0.0017
regulation of response to stress (GO:0080134)	1323	41	19.01	+	2.16	4.94e-06	0.00174
response to amino acid (GO:0043200)	80	9	1.15	+	7.83	4.84e-06	0.00174
establishment of protein localization to membrane (GO:0090150)	185	13	2.66	+	4.89	5.38e-06	0.00181
urogenital system development (GO:0001655)	349	18	5.02	+	3.59	5.69e-06	0.00187
protein targeting to membrane (GO:0006612)	83	9	1.19	+	7.54	6.37e-06	0.00205
regulation of response to endoplasmic reticulum stress (GO:1905897)	86	9	1.24	+	7.28	8.3e-06	0.00262
cellular response to amino acid stimulus (GO:0071230)	66	8	0.95	+	8.43	9.96e-06	0.00309
G protein-coupled receptor signaling pathway (GO:0007186)	1829	7	26.29	-	0.27	1.12e-05	0.00333
Golgi organization (GO:0007030)	114	10	1.64	+	6.1	1.11e-05	0.00338
primary metabolic process (GO:0044238)	6350	128	91.26	+	1.4	1.21e-05	0.00341
metabolic process (GO:0008152)	7365	144	105.85	+	1.36	1.17e-05	0.00343
regulation of ER to Golgi vesicle-mediated transport (GO:0060628)	17	5	0.24	+	20.46	1.2e-05	0.00343
localization (GO:0051179)	4909	105	70.55	+	1.49	1.28e-05	0.00354
acute-phase response (GO:0006953)	33	6	0.47	+	12.65	1.7e-05	0.00463
vesicle organization (GO:0016050)	241	14	3.46	+	4.04	1.82e-05	0.00479
vesicle fusion with Golgi apparatus (GO:0048280)	8	4	0.11	+	34.79	1.79e-05	0.00479
sensory perception (GO:0007600)	1642	6	23.6	-	0.25	1.96e-05	0.00499
endoplasmic reticulum unfolded protein response (GO:0030968)	52	7	0.75	+	9.37	1.95e-05	0.00504
response to acid chemical (GO:0001101)	100	9	1.44	+	6.26	2.53e-05	0.00636
cellular response to acid chemical (GO:0071229)	78	8	1.12	+	7.14	3.03e-05	0.00736
response to wounding (GO:0009611)	323	16	4.64	+	3.45	3.01e-05	0.00742
inflammatory response (GO:0006954)	477	20	6.86	+	2.92	3.13e-05	0.0075
skeletal system development (GO:0001501)	479	20	6.88	+	2.91	3.32e-05	0.00782
dolichol-linked oligosaccharide biosynthetic process (GO:0006488)	10	4	0.14	+	27.83	3.54e-05	0.0081
SRP-dependent cotranslational protein targeting to membrane, translocation (GO:0006616)	10	4	0.14	+	27.83	3.54e-05	0.00822
protein metabolic process (GO:0019538)	3486	79	50.1	+	1.58	3.72e-05	0.00828
vesicle budding from membrane (GO:0006900)	58	7	0.83	+	8.4	3.7e-05	0.00834
response to interferon-beta (GO:0035456)	59	7	0.85	+	8.26	4.09e-05	0.00896
negative regulation of DNA-binding transcription factor activity (GO:0043433)	164	11	2.36	+	4.67	4.25e-05	0.00919
carbohydrate derivative biosynthetic process (GO:1901137)	451	19	6.48	+	2.93	4.65e-05	0.00992
organic substance metabolic process (GO:0071704)	6853	133	98.49	+	1.35	5.45e-05	0.0115
oligosaccharide-lipid intermediate biosynthetic process (GO:0006490)	12	4	0.17	+	23.19	6.29e-05	0.0131
renal system development (GO:0072001)	310	15	4.46	+	3.37	6.84e-05	0.014
cellular component organization or biogenesis (GO:0071840)	5298	108	76.14	+	1.42	6.94e-05	0.0141
regulation of response to stimulus (GO:0048583)	3997	86	57.45	+	1.5	9.59e-05	0.0187
wound healing (GO:0042060)	247	13	3.55	+	3.66	9.37e-05	0.0187
icosanoid metabolic process (GO:0006690)	120	9	1.72	+	5.22	9.52e-05	0.0188
macromolecule glycosylation (GO:0043413)	182	11	2.62	+	4.21	0.000103	0.0189
cellular component organization (GO:0016043)	5103	104	73.34	+	1.42	9.92e-05	0.0189
connective tissue development (GO:0061448)	214	12	3.08	+	3.9	9.87e-05	0.019
cellular response to interferon-beta (GO:0035458)	47	6	0.68	+	8.88	0.000101	0.019
protein glycosylation (GO:0006486)	182	11	2.62	+	4.21	0.000103	0.0191
glycoprotein metabolic process (GO:0009100)	288	14	4.14	+	3.38	0.000114	0.0206
response to organonitrogen compound (GO:0010243)	748	25	10.75	+	2.33	0.000133	0.0238
ubiquitin-dependent ERAD pathway (GO:0030433)	73	7	1.05	+	6.67	0.000141	0.025
kidney development (GO:0001822)	295	14	4.24	+	3.3	0.000144	0.0253
cellular metabolic process (GO:0044237)	6418	124	92.24	+	1.34	0.000148	0.0256
response to oxygen-containing compound (GO:1901700)	1296	36	18.63	+	1.93	0.000184	0.0316
glycosylation (GO:0070085)	197	11	2.83	+	3.89	0.000198	0.0337
glycoprotein biosynthetic process (GO:0009101)	233	12	3.35	+	3.58	0.00021	0.0353
protein ufmylation (GO:0071569)	6	3	0.09	+	34.79	0.000222	0.037
cellular protein metabolic process (GO:0044267)	2918	66	41.94	+	1.57	0.000229	0.0376
collagen metabolic process (GO:0032963)	56	6	0.8	+	7.45	0.000244	0.0393
response to stimulus (GO:0050896)	8430	154	121.16	+	1.27	0.000246	0.0393
macromolecule modification (GO:0043412)	2489	58	35.77	+	1.62	0.000243	0.0396
lung development (GO:0030324)	203	11	2.92	+	3.77	0.000253	0.04
unsaturated fatty acid metabolic process (GO:0033559)	109	8	1.57	+	5.11	0.000266	0.0417
respiratory tube development (GO:0030323)	206	11	2.96	+	3.72	0.000285	0.0442
macromolecule metabolic process (GO:0043170)	5187	103	74.55	+	1.38	0.000316	0.0475
positive regulation of response to interferon-gamma (GO:0060332)	7	3	0.1	+	29.82	0.000314	0.0477
positive regulation of interferon-gamma-mediated signaling pathway (GO:0060335)	7	3	0.1	+	29.82	0.000314	0.0482
