## Supplementary material for "Pharmacologic IRE1/XBP1s Activation Promotes Systemic Adaptive Remodeling in Obesity": Table S4

### Sheet: Sheet1
Table S4. Expression of gluconeogenesis genes in livers from DIO mice treated with vehicle or IXA4 used to prepare Fig. 3c. Gluconeogenesis gene expression from RNA-seq (see Table S1) from DIO mice treated daily for 8 weeks with either vehicle or IXA4 (50 mpk). The individual fold change for 4 individual IXA4-treated mice relative to the average of vehicle-treated mice (n=4) is shown.
Aldoa	0.851351	1.11261	0.922923	0.697698
Aldob	0.840856	0.986235	0.902161	0.742807
Aldoc	1.06261	1.26565	1.06937	0.812183
Eno1	0.783581	0.909728	0.758218	0.555982
Eno3	1.07363	1.01663	0.788599	0.63658
Fbp1	0.866681	0.766263	0.86119	0.85485
Fbp2	0.878049	0.878049	0.682927	0.682927
Gapdh	0.839912	0.9375	0.964912	0.735746
Got1	0.807325	0.738749	0.805377	0.443795
Got2	0.8597	0.836917	0.96199	0.899686
Mdh1	1.09173	1.04599	1.0187	0.874409
Mdh2	0.936686	1.00968	0.939579	0.765995
Pck1	0.706764	0.888437	0.846429	0.731378
Pck2	0.833333	1.41667	0.805556	1.25
Pfkfb1	1.41356	1.20471	1.23273	1.34352
Pgam1	0.838537	0.945584	1.08118	0.802855
Pgk1	1.16845	1.1016	1.02941	0.828877
Prkaca	0.883216	0.844927	0.824505	0.783663
Prkacb	0.933661	0.820639	0.869779	0.909091
Slc25a1	1.01508	0.901621	0.83905	0.733132
Slc25a10	0.797618	0.73554	0.762112	0.563738
Slc25a11	0.938766	0.935124	0.854086	0.750285
Slc25a12	1.01276	0.871443	0.910697	0.993131
Slc25a13	0.822647	0.749536	0.958466	0.985809
Tpi1	0.870057	0.900188	0.967985	0.805684
